# Improved SNV discovery in barcode-stratified scRNA-seq alignments

**DOI:** 10.1101/2021.06.12.448184

**Authors:** NM Prashant, Hongyu Liu, Christian Dillard, Helen Ibeawuchi, Turkey Alsaeedy, Kwan Hang Chan, Anelia Horvath

## Abstract

Single cell SNV analysis is an emerging and promising strategy to connect cell-level genetic variation to cell phenotypes. At the present, SNV detection from 10x Genomics scRNA-seq data is typically performed on the pooled sequencing reads across all cells in a sample. Here, we assess the gain of information of SNV assessments from individual cell scRNA-seq data, where the alignments are split by barcode prior to the variant call. For our analyses we use publicly available sequencing data on the human breast cancer cell line MCF7 cell line generated at consequent time-points during anti-cancer treatment. We analyzed SNV calls by three popular variant callers – GATK, Strelka2 and Mu-tect2, in combination with a method for cell-level tabulation of the sequencing read counts bearing SNV alleles – SCReadCounts. Our analysis shows that variant calls on individual cell alignments identify at least two-fold higher number of SNVs as compared to the pooled scRNA-seq. We demonstrate that scSNVs exclusively called in the single cell alignments (scSNVs) are substantially enriched in novel genetic variants and in coding functional annotations, in particular, stop-codon and missense substitutions. Furthermore, we find that the expression of some scSNVs correlates with the expression of their harbouring gene (cis-scReQTLs).

Overall, our study indicates an immense potential of SNV calls from individual cell scRNA-seq data and emphasizes on the need of cell-level variant detection approaches and tools. Given the growing accumulation of scRNA-seq datasets, cell-level variant assessments are likely to significantly contribute to the understanding of the cellular heterogeneity and the relationship between genetics variants and functional phenotypes. In addition, cell-level variant assessments from scRNA-seq can be highly informative in cancer where they can help elucidate somatic mutations evolution and functionality.
