## Supplementary material for "Improved SNV discovery in barcode-stratified scRNA-seq alignments": S_Table 1

SNV	geneList	accession	functionGVS	rsID	aminoAcids	polyPhen	granthamScore	consScoreGERP	distanceToSplice	genomesESP	genomesExAC	SNV_REDI_ann	SRRs	N_cells_dataset
1:10296935_T>C	KIF1B	NM_001365951.3	missense	0	PHE,LEU	0.998	22	6.03	39	T=13006	unknown		SRR10018150	2
1:17018907_A>G	SDHB	NM_003000.3	missense	0	TYR,HIS	0.001	83	5.69	52	A=13006	unknown		SRR10018152	1
1:17018915_A>G	SDHB	NM_003000.3	missense	1557738263	MET,THR	0.34	81	5.69	44	A=13006	unknown		SRR10018152	1
1:17018923_C>T	SDHB	NM_003000.3	synonymous	771388711	LYS	unknown		5.69	36	C=13006	A=1/C=121383		SRR10018150	2
1:17022628_A>T	SDHB	NM_003000.3	missense	1064794664	CYS,SER	1	112	5.44	21	A=13006	unknown		SRR10018152	1
1:17022648_C>T	SDHB	NM_003000.3	missense	74315368	ARG,HIS	1	29	5.62	41	C=13006	T=3/C=121399		SRR10018152	1
1:17022690_T>C	SDHB	NM_003000.3	missense	0	GLU,GLY	0.011	98	4.38	41	T=13006	unknown		SRR10018151	1
1:17022691_C>A	SDHB	NM_003000.3	stop-gained	0	GLU,stop	unknown		5.51	40	C=13006	unknown		SRR10018151	1
1:202331900_A>G	UBE2T	NM_001310326.1	missense	0	SER,PRO	0	74	-4.8	61	A=13006	unknown		SRR10018150	2
1:241500504_A>G	FH	NM_000143.4	synonymous	945101483	ASN	unknown		2.36	68	A=13006	unknown		SRR10018150	2
1:45015346_G>A	UROD	NM_000374.5	missense	116233118	GLY,ARG	0.001	125	1.02	10	A=65/G=12941	A=178/G=119996		SRR10018149	1
1:45015380_G>T	UROD	NM_000374.5	missense	0	GLY,VAL	1	109	4.89	44	G=13006	unknown		SRR10018152	1
1:45015386_A>G	UROD	NM_000374.5	missense	764676360	HIS,ARG	0	29	-1.84	50	A=13006	G=1/A=121163		SRR10018152	1
1:45015415_C>T	UROD	NM_000374.5	missense	1207119325	LEU,PHE	0.997	22	2.13	79	C=13006	unknown		SRR10018149	1
1:45015416_T>C	UROD	NM_000374.5	missense	0	LEU,PRO	1	98	5.19	80	T=13006	unknown		SRR10018151	1
1:45015446_G>A	UROD	NM_000374.5	missense	0	GLY,ASP	0.035	94	4.16	110	G=13006	unknown		SRR10018150	2
1:64866933_C>T	JAK1	NM_001320923.1	missense	0	GLY,GLU	0	98	5.59	68	C=12212	unknown		SRR10018152	1
1:64866977_A>G	JAK1	NM_001320923.1	synonymous	0	ILE	unknown		-6.24	112	A=12040	unknown		SRR10018152	1
1:64867026_A>C	JAK1	NM_001320923.1	missense	0	LEU,TRP	1	61	5.59	161	A=12016	unknown		SRR10018152	1
1:64867029_G>A	JAK1	NM_001320923.1	missense	0	THR,ILE	0.006	89	5.59	164	G=12022	unknown		SRR10018150	2
1:64879123_G>A	JAK1	NM_001320923.1	synonymous	762527920	LEU	unknown		1.06	26	G=12274	C=1/G=120609		SRR10018152	1
1:64879130_T>C	JAK1	NM_001320923.1	missense	0	HIS,ARG	0.988	29	5.06	19	T=12236	unknown		SRR10018151	1
1:64879140_G>A	JAK1	NM_001320923.1	missense	0	PRO,SER	0.998	74	5.06	9	G=12192	unknown		SRR10018150	2
1:64883313_C>T	JAK1	NM_001320923.1	missense	0	ALA,THR	0.045	58	4.61	37	C=12212	unknown		SRR10018150	2
10:110577903_G>A	SMC3	NM_005445.4	synonymous	0	LYS	unknown		5.67	12	G=13006	unknown		SRR10018149	1
10:110578663_G>T	SMC3	NM_005445.4	missense	0	GLY,VAL	1	109	5.69	36	G=13006	unknown		SRR10018151	1
10:110582042_C>T	SMC3	NM_005445.4	synonymous	0	LEU	unknown		2.54	57	C=13006	unknown		SRR10018151	1
10:87961048_C>T	PTEN	NM_000314.8	missense	761350690	THR,ILE	0.864	89	5.37	71	C=13004	T=2/C=121198		SRR10018151	1
11:118478150_G>A	KMT2A	NM_001197104.2	missense	0	CYS,TYR	1	194	5.97	52	G=12992	unknown		SRR10018149	1
11:118481984_G>A	KMT2A	NM_001197104.2	missense	0	ALA,THR	0.01	58	4.76	109	G=12992	unknown		SRR10018151	1
11:118482040_C>A	KMT2A	NM_001197104.2	synonymous	782228102	PRO	unknown		3.82	53	C=12992	T=2/C=119308		SRR10018150	2
11:69651270_C>T	CCND1	NM_053056.3	synonymous	535957987	ASP	unknown		-1.97	153	C=12966	T=50/C=59862		SRR10018151	1
11:69651271_G>A	CCND1	NM_053056.3	missense	1225090625	VAL,MET	0.999	21	5.59	154	G=12964	unknown		SRR10018149	1
11:69651272_T>A	CCND1	NM_053056.3	missense	0	VAL,GLU	0.988	121	4.42	155	T=12964	unknown		SRR10018152	1
11:69651278_T>C	CCND1	NM_053056.3	missense	0	ILE,THR	0.945	89	5.59	161	T=12942	unknown		SRR10018149	1
12:112454664_T>C	PTPN11	NM_001330437.2	missense	0	VAL,ALA	0.011	64	5.65	17	T=13006	unknown		SRR10018149	1
12:112455973_T>C	PTPN11	NM_001330437.2	synonymous	0	ASN	unknown		1.26	24	T=13006	unknown		SRR10018149	1
12:25225671_C>T	KRAS	NM_001369786.1	synonymous	0	GLN	unknown		4.63	58	C=13004	unknown		SRR10018151	1
12:25225675_G>A	KRAS	NM_001369786.1	missense	730880473	ALA,VAL	0.831	64	5.52	62	G=13004	A=3/G=121317		SRR10018151	1
12:25225732_A>C	KRAS	NM_001369786.1	missense	0	MET,ARG	0.77	91	5.52	42	A=13002	unknown		SRR10018151	1
12:25225734_A>G	KRAS	NM_001369786.1	synonymous	0	PRO	unknown		1.55	40	A=13002	unknown		SRR10018149	1
12:25225760_T>C	KRAS	NM_001369786.1	missense	0	ARG,GLY	0.235	125	4.51	14	T=13002	unknown		SRR10018150	2
12:293113_C>T	KDM5A	NM_001042603.3	synonymous	0	LYS	unknown		3.96	57	C=11838	unknown		SRR10018149	1
12:293116_C>T	KDM5A	NM_001042603.3	synonymous	0	GLU	unknown		2.98	54	C=11830	unknown		SRR10018149	1
13:32333025_T>C	BRCA2	NM_000059.4	missense	768641298	PHE,SER	0.001	155	-3.1	363	T=13006	A=1/T=120233		SRR10018149	1
14:75048054_A>T	MLH3	NM_001040108.2	synonymous	0	VAL	unknown		1.73	1665	A=13006	unknown		SRR10018149	1
14:95090642_G>A	DICER1	NM_001195573.1	missense	781156066	THR,MET	unknown	81	-9.11	22	G=13006	A=4/G=121402		SRR10018151	1
15:50441436_G>A	USP8	NM_001128610.3	missense	0	MET,ILE	0.711	10	5.84	58	G=12980	unknown		SRR10018150	2
15:50441469_A>G	USP8	NM_001128610.3	synonymous	0	LYS	unknown		0.43	25	A=12980	unknown		SRR10018150	2
15:50449434_T>C	USP8	NM_001128610.3	missense	0	ILE,THR	0.634	89	5.83	35	T=12970	unknown		SRR10018150	2
15:50449435_C>A	USP8	NM_001128610.3	synonymous	0	ILE	unknown		4.89	36	C=12970	unknown		SRR10018150	2
15:50459021_G>A	USP8	NM_001128610.3	synonymous	0	ARG	unknown		4.11	22	G=12980	unknown		SRR10018149	1
15:50477479_A>G	USP8	NM_001128610.3	missense	0	SER,GLY	0	56	-1.96	21	A=12980	unknown		SRR10018151	1
15:50481526_A>T	USP8	NM_001128610.3	stop-gained	0	ARG,stop	unknown		4.05	46	A=12980	unknown		SRR10018152	1
15:50481557_A>G	USP8	NM_001128610.3	missense	0	GLN,ARG	0	43	0.736	77	A=12980	unknown		SRR10018149	1
15:50481579_A>G	USP8	NM_001128610.3	synonymous	0	LYS	unknown		4.07	99	A=12980	unknown		SRR10018152	1
15:50481595_T>C	USP8	NM_001128610.3	missense	0	SER,PRO	1	74	5.19	115	T=12980	unknown		SRR10018151	1
15:50481673_C>T	USP8	NM_001128610.3	missense	0	LEU,PHE	0.003	22	0.988	193	C=12980	unknown		SRR10018149	1
15:50481682_G>A	USP8	NM_001128610.3	missense	0	GLU,LYS	1	56	5.19	202	G=12976	unknown		SRR10018149,SRR10018150	2,4
15:50481683_A>G	USP8	NM_001128610.3	missense	0	GLU,GLY	1	98	5.19	203	A=12976	unknown		SRR10018151	1
15:50481697_G>A	USP8	NM_001128610.3	missense	1056574	GLU,LYS	1	56	4.28	217	G=12972	unknown		SRR10018150	2
15:50481712_G>A	USP8	NM_001128610.3	missense	1298189876	GLU,LYS	0.995	56	5.19	232	G=12978	unknown		SRR10018152	1
15:50481738_G>A	USP8	NM_001128610.3	synonymous	1312685935	GLU	unknown		4.24	258	G=12980	unknown		SRR10018150	4
15:80181138_G>C	FAH	NM_000137.4	missense	753539920	GLY,ARG	1	125	4.99	22	G=13006	A=1/G=121303		SRR10018152	1
15:80186154_G>A	FAH	NM_000137.4	missense	147796599	ARG,HIS	0.672	29	4.94	25	A=4/G=13002	A=44/G=121334		SRR10018151	1
15:89314671_T>C	FANCI	NM_001113378.2	synonymous	1060501900	TYR	unknown		5.05	37	T=12998	unknown		SRR10018149	1
15:98707579_G>A	IGF1R	NM_000875.5	missense	0	ASP,ASN	1	23	5.49	18	G=12988	unknown		SRR10018150	2
15:98707580_A>G	IGF1R	NM_000875.5	missense	0	ASP,GLY	1	94	5.49	19	A=12988	unknown		SRR10018149	1
15:98707639_T>C	IGF1R	NM_000875.5	missense	0	TYR,HIS	0.61	83	5.36	78	T=12988	unknown		SRR10018150	2
16:2039969_G>A	NTHL1	NM_001318193.2	synonymous	751057369	HIS	unknown		2.97	79	G=12974	A=3/G=116821		SRR10018149	1
16:2039985_A>C	NTHL1	NM_001318193.2	missense	0	VAL,GLY	0.171	109	2.83	63	A=12994	unknown		SRR10018149	1
16:2040045_T>C	NTHL1	NM_001318193.2	missense	0	GLU,GLY	0.009	98	1.45	3	T=12996	unknown		SRR10018151	1
16:2040141_C>T	NTHL1	NM_001318193.2	stop-gained	765738378	TRP,stop	unknown		4.45	9	C=12996	T=1/C=120871		SRR10018149	1
16:31191069_T>G	FUS	NM_001170634.1	synonymous	0	GLY	unknown		2.95	42	T=12696	unknown		SRR10018149	1
16:31191078_A>T	FUS	NM_001170634.1	missense	0	ARG,SER	0.328	110	5.34	33	A=12674	unknown		SRR10018149	1
16:31191084_C>T	FUS	NM_001170634.1	synonymous	0	GLY	unknown		0.909	27	C=12668	unknown		SRR10018149	1
16:31191093_T>G	FUS	NM_001170634.1	synonymous	1164441866	PRO	unknown		4.08	18	T=12638	unknown		SRR10018152	1
16:31191095_G>A	FUS	NM_001170634.1	missense	0	GLY,ASP	1	94	5.17	16	G=12622	unknown		SRR10018149	1
16:31191432_G>A	FUS	NM_001170634.1	synonymous	562371582	PRO	unknown		-6.17	34	G=12994	A=7/G=121281		SRR10018149	1
17:39462200_G>A	CDK12	NM_015083.3	synonymous	0	LYS	unknown		3.65	918	G=13006	unknown		SRR10018151	1
17:39462212_C>A	CDK12	NM_015083.3	synonymous	0	SER	unknown		3.71	906	C=13006	unknown		SRR10018150	2
17:39462277_C>T	CDK12	NM_015083.3	missense	0	PRO,LEU	1	98	4.77	841	C=13006	unknown		SRR10018152	1
17:39462309_T>C	CDK12	NM_015083.3	missense	0	SER,PRO	0.998	74	4.77	809	T=13006	unknown		SRR10018149	1
17:40628840_G>A	SMARCE1	NM_003079.5	missense	0	ALA,VAL	0.084	64	5.51	154	G=13006	unknown		SRR10018149	1
17:40628889_C>T	SMARCE1	NM_003079.5	missense	0	ALA,THR	0.001	58	4.89	105	C=13006	unknown		SRR10018149	1
17:40628893_A>G	SMARCE1	NM_003079.5	synonymous	0	SER	unknown		-2.63	101	A=13006	unknown		SRR10018149	1
17:58695129_T>G	RAD51C	NM_002876.3	missense	779104845	VAL,GLY	0.745	109	5.41	61	T=13006	C=1/T=120603		SRR10018149	1
17:58695139_G>A	RAD51C	NM_002876.3	missense	768238518	MET,ILE	0.009	10	4.45	51	G=13006	C=2/G=120278		SRR10018149	2
17:58695140_A>G	RAD51C	NM_002876.3	missense	0	LYS,GLU	0.213	56	4.29	50	A=13006	unknown		SRR10018149	1
17:58695146_A>G	RAD51C	NM_002876.3	missense	969395239	THR,ALA	1	58	5.41	44	A=13006	unknown		SRR10018152	1
17:58695152_A>G	RAD51C	NM_002876.3	missense	1555593841	ILE,VAL	0.008	29	4.34	38	A=13006	unknown		SRR10018149	1
17:58695153_T>G	RAD51C	NM_002876.3	missense	0	ILE,SER	0.977	142	5.41	37	T=13006	unknown		SRR10018150	2
17:58695174_G>A	RAD51C	NM_002876.3	missense	0	GLY,GLU	1	98	5.41	16	G=13006	unknown		SRR10018149,SRR10018152	1,1
17:58695191_T>A	RAD51C	NM_002876.3	stop-lost	730881931	stop,LYS	unknown		5.11	0	T=13006	unknown		SRR10018149	1
17:58734122_A>T	RAD51C	NM_058216.3	missense	0	GLN,LEU	0.036	113	4.99	5	A=13006	unknown		SRR10018150	2
17:58734126_A>T	RAD51C	NM_058216.3	synonymous	0	GLY	unknown		2.65	9	A=13006	unknown		SRR10018149	1
17:58734128_T>C	RAD51C	NM_058216.3	missense	1555605530	PHE,SER	0.947	155	4.99	11	T=13006	unknown		SRR10018152	1
17:58734141_T>C	RAD51C	NM_058216.3	synonymous	0	VAL	unknown		4.99	24	T=13006	unknown		SRR10018149	1
17:58734154_T>G	RAD51C	NM_058216.3	missense	587782426	CYS,GLY	0	159	3.74	37	T=13006	unknown		SRR10018150	2
17:58734155_G>T	RAD51C	NM_058216.3	missense	1555605562	CYS,PHE	0.014	205	1.5	38	G=13006	unknown		SRR10018150	2
17:58734157_T>G	RAD51C	NM_058216.3	missense	0	SER,ALA	0.005	99	4.85	40	T=13006	unknown		SRR10018150	2
17:58734178_T>C	RAD51C	NM_058216.3	synonymous	766809303	LEU	unknown		-1.67	61	T=13006	C=1/T=109111		SRR10018152	1
17:58734189_G>A	RAD51C	NM_058216.3	synonymous	1555605608	ARG	unknown		1.02	72	G=13006	unknown		SRR10018149,SRR10018152	1,1
17:58734207_A>G	RAD51C	NM_058216.3	synonymous	1555605627	PRO	unknown		3.08	90	A=13006	unknown		SRR10018149	1
17:58734211_G>A	RAD51C	NM_058216.3	missense	1598540478	GLU,LYS	0.003	56	2.19	94	G=13006	unknown		SRR10018149	1
17:58734214_G>A	RAD51C	NM_058216.3	missense	1555605640	GLU,LYS	0.993	56	5.32	97	G=13006	unknown		SRR10018149	1
17:59084016_G>A	TRIM37	NM_001005207.5	missense	0	LEU,PHE	0.999	22	5.44	15	G=13006	unknown		SRR10018151	1
17:59088309_T>C	TRIM37	NM_001005207.5	missense	0	GLU,GLY	0.951	98	5.44	19	T=13006	unknown		SRR10018150	2
17:59088317_G>T	TRIM37	NM_001005207.5	synonymous	0	THR	unknown		4.47	27	G=13006	unknown		SRR10018152	1
17:59088396_T>C	TRIM37	NM_001005207.5	missense	0	GLN,ARG	0.175	43	5.2	12	T=13006	unknown		SRR10018152	1
17:59091334_G>A	TRIM37	NM_001005207.5	synonymous	0	LEU	unknown		4.39	7	G=13006	unknown		SRR10018152	1
17:59104302_G>A	TRIM37	NM_001005207.5	synonymous	0	SER	unknown		3.25	10	G=13006	unknown		SRR10018150,SRR10018152	2,1
17:59104314_C>T	TRIM37	NM_001005207.5	synonymous	202245230	LEU	unknown		1.8	22	C=13006	T=11/C=121197		SRR10018149	1
17:59104320_G>T	TRIM37	NM_001005207.5	synonymous	0	SER	unknown		2.08	28	G=13006	unknown		SRR10018149,SRR10018150,SRR10018152	4,10,2
17:59104336_A>G	TRIM37	NM_001005207.5	missense	1302583684	LEU,PRO	0.749	98	5.26	44	A=13006	unknown		SRR10018150	2
17:59104339_C>G	TRIM37	NM_001005207.5	missense	1242028477	ARG,PRO	0.883	103	5.26	47	C=13006	unknown		SRR10018150	2
17:59104339_C>T	TRIM37	NM_001005207.5	missense	1242028477	ARG,HIS	0.337	29	5.26	47	C=13006	unknown		SRR10018149,SRR10018150,SRR10018151,SRR10018152	14,16,2,6
17:59104342_G>A	TRIM37	NM_001005207.5	missense	370368388	ALA,VAL	0.992	64	5.26	50	A=1/G=13005	A=1/G=121355		SRR10018149	1
17:59104349_G>A	TRIM37	NM_001005207.5	missense	753562399	ARG,TRP	1	101	3.19	46	G=13006	A=1/G=121359		SRR10018150	2
17:59106460_A>C	TRIM37	NM_001005207.5	missense	0	MET,ARG	0.987	91	4.6	20	A=13004	unknown		SRR10018149	1
17:60600849_C>T	PPM1D	NM_003620.4	synonymous	755923321	GLY	unknown		1.91	38	C=12076	G=1/C=116043		SRR10018152	1
19:10994893_C>A	SMARCA4	NM_001128844.3	synonymous	0	GLY	unknown		3.39	66	C=13006	unknown		SRR10018149	1
19:10994960_G>A	SMARCA4	NM_001128844.3	missense	0	GLU,LYS	0.975	56	4.46	42	G=13006	unknown		SRR10018149	1
19:10996272_C>A	SMARCA4	NM_001128844.3	synonymous	0	ALA	unknown		2.58	60	C=13006	unknown		SRR10018152	1
19:12940852_G>A	CALR	NM_004343.4	missense	1318523776	ASP,ASN	0.009	23	3.02	36	G=13006	unknown		SRR10018151	1
19:15257016_G>T	BRD4	NM_001330384.2	missense	0	THR,ASN	0.792	65	5.36	53	G=13002	unknown		SRR10018149,SRR10018150,SRR10018151	1,2,4
19:15257022_C>A	BRD4	NM_001330384.2	missense	0	SER,ILE	0.999	142	5.36	59	C=13002	unknown		SRR10018150	2
19:15257100_G>A	BRD4	NM_001330384.2	missense	0	ALA,VAL	0.001	64	0.527	74	G=13006	unknown		SRR10018152	1
19:15257113_C>T	BRD4	NM_001330384.2	missense	201081104	VAL,MET	0.487	21	4.33	61	C=13004	G=2/T=4/C=95746		SRR10018150	2
19:15257124_G>A	BRD4	NM_001330384.2	missense	1240682107	PRO,LEU	0.524	98	5.36	50	G=13006	unknown		SRR10018152	1
19:15263448_T>C	BRD4	NM_001330384.2	missense	0	GLU,GLY	0.995	98	4.58	29	T=13006	unknown		SRR10018151	1
19:17279040_A>G	BABAM1	NM_001033549.2	missense	0	THR,ALA	0.04	58	3.74	196	A=12614	unknown		SRR10018152	1
19:17279042_T>C	BABAM1	NM_001033549.2	synonymous	1379551917	THR	unknown		-8.21	198	T=12610	unknown		SRR10018152	1
19:4090602_A>G	MAP2K2	NM_030662.4	missense	0	VAL,ALA	0.001	64	3.23	107	A=12654	unknown		SRR10018149	1
19:4090656_C>T	MAP2K2	NM_030662.4	stop-gained	865798013	TRP,stop	unknown		2.43	53	C=12918	unknown		SRR10018150	2
19:45413693_C>T	ERCC1	NM_001166049.2	missense	1449671651	GLY,ASP	1	94	4.98	17	C=13006	unknown		SRR10018151	1
19:49670480_G>A	BCL2L12	NM_001040668.1	missense	1357117189	GLY,ARG	0.998	125	2.94	9	G=11242	unknown		SRR10018149	1
19:49861661_A>G	PNKP	NM_007254.4	missense	0	CYS,ARG	1	180	3.96	35	A=11812	unknown		SRR10018151	1
2:151458858_G>T	RIF1	NM_001177663.2	missense	776588964	GLY,VAL	1	109	5.04	48	G=13006	T=1/G=121087		SRR10018149	1
2:177231204_G>T	NFE2L2	NM_001145412.3	missense	0	PRO,THR	1	38	6.04	805	G=11916	unknown		SRR10018150	2
2:177233251_T>C	NFE2L2	NM_001145412.3	missense-near-splice	0	GLU,GLY	0.998	98	5.65	2	T=11864	unknown		SRR10018150	2
2:189795934_A>T	PMS1	NM_000534.5	missense	768152350	ILE,PHE	1	21	4.79	18	A=13006	G=1/A=121309		SRR10018149	1
2:197405423_T>C	SF3B1	NM_012433.4	missense	0	LYS,ARG	0.222	26	5.66	50	T=13006	unknown		SRR10018151	1
2:197405426_C>T	SF3B1	NM_012433.4	missense	1421809024	ARG,GLN	0.911	43	5.66	47	C=13006	unknown		SRR10018151	1
2:214781371_G>T	BARD1	NM_000465.4	missense	982408430	ALA,GLU	0.001	107	-0.579	139	G=13006	unknown		SRR10018150	2
2:214781454_C>A	BARD1	NM_000465.4	missense	758749603	LYS,ASN	1	94	3.31	56	C=13004	A=1/C=120717		SRR10018149	1
2:216122211_C>T	XRCC5	NM_021141.4	missense	0	SER,PHE	0.985	155	4.21	43	C=13006	unknown		SRR10018149	1
2:216122237_G>A	XRCC5	NM_021141.4	missense	0	GLU,LYS	1	56	5.09	17	G=13006	unknown		SRR10018150	2
2:216125938_C>T	XRCC5	NM_021141.4	synonymous	773084477	CYS	unknown		0.316	22	C=13006	T=2/C=121336		SRR10018150	2
2:216125944_C>A	XRCC5	NM_021141.4	missense	0	PHE,LEU	0.999	22	2.85	28	C=13006	unknown		SRR10018152	1
2:216204378_T>C	XRCC5	NM_021141.4	synonymous	61752202	GLY	unknown		0.271	19	C=100/T=12906	C=1037/T=120317		SRR10018150	2
2:47373903_C>T	EPCAM	NM_002354.3	missense	0	LEU,PHE	0.998	22	4.98	96	C=13006	unknown		SRR10018149	1
2:47806835_T>G	MSH6	NM_000179.3	missense	56238300	LEU,TRP	0.999	61	6.16	57	T=13006	G=1/T=120813		SRR10018149	1
20:56386325_A>G	AURKA	NM_001323303.2	missense	45533839	VAL,ALA	0.005	64	-7.73	69	A=13006	G=16/A=121396		SRR10018150	2
22:29299725_G>A	EWSR1	NM_001163285.2	missense	0	GLY,ASP	0.917	94	3.01	127	G=13006	unknown		SRR10018150	2
22:29299839_G>A	EWSR1	NM_001163285.2	missense	0	GLY,GLU	0.964	98	5.18	13	G=13002	unknown		SRR10018150,SRR10018152	2,2
22:29300150_C>T	EWSR1	NM_001163285.2	missense	1436919745	ARG,TRP	0.999	101	5.29	29	C=13006	unknown		SRR10018151	1
22:41663761_T>C	XRCC6	NM_001288976.2	synonymous	0	SER	unknown		-6.21	140	T=13006	unknown		SRR10018151	1
3:129431567_T>C	MBD4	NM_001276270.2	synonymous	2307286	GLU	unknown		1.22	12	T=13006	unknown		SRR10018149	1
3:129436806_G>T	MBD4	NM_001276270.2	missense	0	GLN,LYS	0.775	53	4.77	346	G=13006	unknown		SRR10018150	2
3:129436877_C>A	MBD4	NM_001276270.2	missense	0	GLY,VAL	0.85	109	-5.84	417	C=13004	unknown		SRR10018150	2
3:129436882_A>G	MBD4	NM_001276270.2	synonymous	0	CYS	unknown		0.155	422	A=13004	unknown		SRR10018151	1
3:129436906_A>T	MBD4	NM_001276270.2	synonymous	1367460488	THR	unknown		-1.57	403	A=13004	unknown		SRR10018151	1
3:129436912_C>T	MBD4	NM_001276270.2	synonymous	0	LYS	unknown		3.73	397	C=13004	unknown		SRR10018149	1
3:129436938_T>C	MBD4	NM_001276270.2	missense	0	THR,ALA	0.214	58	2.58	371	T=13006	unknown		SRR10018152	1
3:129437036_C>T	MBD4	NM_001276270.2	missense	1485853430	GLY,GLU	0.009	98	-2.27	273	C=13006	unknown		SRR10018149	1
3:129437093_C>T	MBD4	NM_001276270.2	missense	0	CYS,TYR	0.02	194	-1.05	216	C=13006	unknown		SRR10018150	2
3:133659025_G>A	TOPBP1	NM_001363889.2	synonymous	0	HIS	unknown		2.62	10	G=10298	unknown		SRR10018150	2
3:133659050_G>A	TOPBP1	NM_001363889.2	missense	1415014581	PRO,LEU	0.975	98	4.66	35	G=10298	unknown		SRR10018149	1
3:170303098_C>T	PRKCI	NM_002740.6	missense	0	LEU,PHE	1	22	5.6	59	C=13006	unknown		SRR10018150	2
5:132579962_G>A	RAD50	NM_005732.4	missense	984403593	GLU,LYS	0.832	56	5.84	101	G=13006	unknown		SRR10018149	1
5:132580018_T>C	RAD50	NM_005732.4	synonymous	0	SER	unknown		2.06	49	T=13006	unknown		SRR10018149	1
5:171400894_A>G	NPM1	NM_001037738.3	missense	0	ASP,GLY	0.159	94	4.17	32	A=13006	unknown		SRR10018150	2
5:171407730_T>G	NPM1	NM_001355006.1	missense	0	PHE,VAL	0.998	50	4.87	31	T=13006	unknown		SRR10018150	2
5:171410561_T>C	NPM1	NM_001355006.1	missense	0	LEU,PRO	1	98	4.75	35	T=11760	unknown		SRR10018151	1
6:33319041_A>G	DAXX	NM_001141969.2	missense	0	SER,PRO	0.001	74	-2.26	45	A=13006	unknown		SRR10018151	1
6:37368578_T>G	RNF8	NM_003958.4	missense	0	LEU,ARG	1	102	5.85	95	T=13006	unknown		SRR10018149	1
7:6401951_C>T	RAC1	NM_006908.5	synonymous	1227283234	ASP	unknown		5.89	77	C=13006	unknown		SRR10018152	1
7:6401953_C>T	RAC1	NM_006908.5	missense	0	THR,MET	0.994	81	5.01	75	C=13006	unknown		SRR10018149	1
7:6401955_A>G	RAC1	NM_006908.5	missense	986853950	ILE,VAL	0	29	5.89	73	A=13006	unknown		SRR10018152	1
7:6401960_G>A	RAC1	NM_006908.5	synonymous	0	GLU	unknown		5.89	68	G=13006	unknown		SRR10018150	2
7:6402001_A>G	RAC1	NM_006908.5	missense	0	GLN,ARG	0.005	43	5.89	27	A=13006	unknown		SRR10018152	1
7:6402009_G>A	RAC1	NM_006908.5	missense	0	ALA,THR	0.016	58	5.89	19	G=13006	unknown		SRR10018150,SRR10018152	2,1
7:6402321_G>T	RAC1	NM_006908.5	missense	0	VAL,LEU	0.001	32	5.01	6	G=13006	unknown		SRR10018150	2
7:6402340_C>T	RAC1	NM_006908.5	missense	0	SER,LEU	0.985	145	6.11	25	C=13006	unknown		SRR10018151	1
7:6402341_G>A	RAC1	NM_006908.5	synonymous	143737695	SER	unknown		-12.2	26	A=13/G=12993	A=38/G=119906		SRR10018152	1
7:6402343_C>T	RAC1	NM_006908.5	missense	0	ALA,VAL	1	64	6.11	28	C=13006	unknown		SRR10018149	1
7:6402357_G>A	RAC1	NM_006908.5	missense	1355529992	GLY,SER	0.998	56	6.11	42	G=13006	unknown		SRR10018149	1
7:6402370_T>G	RAC1	NM_006908.5	missense	0	VAL,GLY	0.996	109	6.11	55	T=13006	unknown		SRR10018149	1
7:6402371_G>A	RAC1	NM_006908.5	synonymous	0	VAL	unknown		6.11	56	G=13006	unknown		SRR10018149	1
7:6402374_T>C	RAC1	NM_006908.5	synonymous	0	PHE	unknown		-2.07	59	T=13006	unknown		SRR10018152	1
7:6402382_C>T	RAC1	NM_006908.5	missense	768412018	ALA,VAL	0.666	64	6.11	67	C=13006	G=1/C=120747		SRR10018149	1
7:6402403_C>T	RAC1	NM_006908.5	missense	1305062442	PRO,LEU	1	98	6.11	88	C=13002	unknown		SRR10018150	2
7:6402407_T>C	RAC1	NM_006908.5	synonymous	1436564769	PRO	unknown		-8.02	92	T=13002	unknown		SRR10018150	2
7:6402411_G>A	RAC1	NM_006908.5	missense	752996571	VAL,MET	0.988	21	6.11	96	G=12998	A=2/G=107366		SRR10018150	4
7:96234860_A>G	SLC25A13	NM_001160210.1	synonymous	0	ALA	unknown		-1.11	58	A=13006	unknown		SRR10018152	1
8:42371656_G>T	POLB	NM_002690.3	stop-lost	1299603014	stop,LEU	unknown		5.93	94	G=13006	unknown		SRR10018150	2
8:47957258_A>C	PRKDC	NM_001081640.2	synonymous	0	ARG	unknown		5.16	6	A=11740	unknown		SRR10018151	1
8:89955459_G>T	NBN	NM_001024688.2	stop-gained	0	CYS,stop	unknown		1.3	97	G=13006	unknown		SRR10018149	1
9:134041812_C>T	BRD3	NM_007371.4	missense	0	SER,ASN	0.969	46	4.99	53	C=13006	unknown		SRR10018149	1
9:134041904_C>T	BRD3	NM_007371.4	synonymous	0	GLU	unknown		4.99	48	C=13006	unknown		SRR10018152	1
9:97675527_T>C	XPA	NM_000380.4	missense	1213747369	GLU,GLY	0.201	98	5.32	39	T=13006	unknown		SRR10018150	2
9:97675557_C>A	XPA	NM_000380.4	missense	0	TRP,LEU	0.995	61	5.32	31	C=13006	unknown		SRR10018151	1
X:124047387_C>T	STAG2	NM_001042749.2	missense	0	ALA,VAL	1	64	5.69	34	C=13006	unknown		SRR10018150	2
X:154774637_T>C	DKC1	NM_001142463.3	synonymous	0	LEU	unknown		0.446	36	T=13006	unknown		SRR10018151	1
